# Dysfunction of the histone demethylase IBM1 in Arabidopsis reshapes the root-associated bacteria community

**DOI:** 10.1101/2020.10.19.344762

**Authors:** Suhui Lv, Yu Yang, Li Peng, Kai Tang, Richa Kaushal, Huiming Zhang

## Abstract

Root-associated bacteria communities are influential to plant growth and stress tolerance. Epigenetic regulation plays important roles in many plant biological processes, but its potential impacts on the assembly of root microbiota remain unclear. Here we report that dysfunction of the histone demethylase IBM1 in Arabidopsis substantially alters root-associated soil bacteria community. We compared two alleles of *ibm1* mutant (*ibm1-1* and *ibm1-4*) with wild type Arabidopsis regarding the root-associated bacteria community by 16S rRNA gene sequencing. The constrained principal coordinate analysis (PCoA) showed that the *ibm1* mutants are both clearly separated from Col-0 along the major coordinates. Among the 29 families which have a relative abundance more than 0.5% in at least one sample, 10 and 11 families were commonly affected by *ibm1-1* and *ibm1-4* alleles in the rhizosphere and the endosphere compartment, respectively. Notably, the ACMs (Abundant Community members) belonging Pseudomonadaceae showed increased relative abundance in the *ibm1* mutant alleles compared to Col-0 in both the rhizosphere and the endosphere compartments. The ACMs belonging to Oxalobacteraceae mostly showed decreased relative abundance in *ibm1* mutants compared to Col-0 in endosphere compartment. These findings demonstrate an influential function of IBM1-mediated epigenetic regulation in shaping the root-associated microbiota.
