## Supplementary material for "Dysfunction of the histone demethylase IBM1 in Arabidopsis reshapes the root-associated bacteria community": Table S1

### Sheet: Sheet1
Table S1. Primers used in this study
First round PCR		Aim	Reference
799F-B	5'-ggagtgagtacggtgtgcAACMGGATTAGATACCCKG	First round PCR	(Chelius and Triplett, 2001)
1193R-B	5'-gagttggatgctggatggACGTCATCCCCACCTTCC		(Bodenhausen et al., 2013)
Second round PCR
FP-1	5'-ACTCTTTCCCTACACGACGCTCTTCCGATCTgcttGCGTtggagtgagtacggtgtgc	Forward primers for second round PCR	(Liu et al., 2019)
FP-2	5'-ACTCTTTCCCTACACGACGCTCTTCCGATCTgcttGTAGtggagtgagtacggtgtgc
FP-3	5'-ACTCTTTCCCTACACGACGCTCTTCCGATCTgcttACGCtggagtgagtacggtgtgc
FP-4	5'-ACTCTTTCCCTACACGACGCTCTTCCGATCTgcttCTCGtggagtgagtacggtgtgc
FP-5	5'-ACTCTTTCCCTACACGACGCTCTTCCGATCTgcttGCTCtggagtgagtacggtgtgc
FP-6	5'-ACTCTTTCCCTACACGACGCTCTTCCGATCTgcttAGTCtggagtgagtacggtgtgc
FP-7	5'-ACTCTTTCCCTACACGACGCTCTTCCGATCTgcttCGACtggagtgagtacggtgtgc
FP-8	5'-ACTCTTTCCCTACACGACGCTCTTCCGATCTgcttGATGtggagtgagtacggtgtgc
FP-9	5'-ACTCTTTCCCTACACGACGCTCTTCCGATCTgcttATACtggagtgagtacggtgtgc
FP-10	5'-ACTCTTTCCCTACACGACGCTCTTCCGATCTgcttCACAtggagtgagtacggtgtgc
FP-11	5'-ACTCTTTCCCTACACGACGCTCTTCCGATCTgcttGTGCtggagtgagtacggtgtgc
FP-12	5'-ACTCTTTCCCTACACGACGCTCTTCCGATCTgcttACTAtggagtgagtacggtgtgc
RP-B	5'-GACTGGAGTTCAGACGTGTGCTCTTCCGATCTctgtGTAGtgagttggatgctggatgg	Reverse primers for second round PCR
RP-C	5'-GACTGGAGTTCAGACGTGTGCTCTTCCGATCTctgtACGCtgagttggatgctggatgg
RP-D	5'-GACTGGAGTTCAGACGTGTGCTCTTCCGATCTctgtCTCGtgagttggatgctggatgg
2P-F	5'-AATGATACGGCGACCACCGAGATCTACACTCTTTCCCTACACGACGCTCTT	Index Primers
2P-R	5’-CAAGCAGAAGACGGCATACGAGATAAGCCTGTGTGACTGGAGTTCAGACGTGTGCTCTT
References
Chelius MK, Triplett EW. 2001. The diversity of Archaea and Bacteria in association with the roots of Zea mays L. Microb Ecol 41(3):252–263.
Bodenhausen N, Horton MW, Bergelson J. 2013. Bacterial communities associated with the leaves and the roots of Arabidopsis thaliana. PLoS ONE 8(2):e56329.
Liu Q, Wang C, Jiao X, Zhang H, Song L, Li Y, Gao C, Wang K. 2019. Hi-TOM: a platform for high-throughput tracking of mutations induced by CRISPR/Cas systems. SCIENCE CHINA Life Sciences, 62 (1): 1-7
